# Transcriptomics sheds light on N_2_-fixation strategies employed by a thermophilic member of the *Methanococcales*

**DOI:** 10.1101/2022.08.26.505421

**Authors:** Nevena Maslać, Chandni Sidhu, Hanno Teeling, Tristan Wagner

## Abstract

Some marine thermophilic methanogens are able to perform energy-consuming nitrogen fixation despite deriving only little energy from hydrogenotrophic methanogenesis. We studied this process in *Methanothermococcus thermolithotrophicus* DSM 2095, a methanogenic archaeon of the order *Methanococcales*, that contributes to the nitrogen pool in some marine environments. We successfully grew this archaeon under diazotrophic conditions in both batch and fermenter cultures, reaching the highest cell density reported so far. Diazotrophic growth depended strictly on molybdenum and, in contrast to other diazotrophs, was not inhibited by tungstate or vanadate. This suggests an elaborate control of metal uptake and a specific metal recognition system for the insertion into the nitrogenase cofactor. Differential transcriptomics of *M. thermolithotrophicus* grown under diazotrophic conditions with ammonium-fed cultures as controls revealed upregulation of the nitrogenase machinery including chaperones, regulators, and molybdate-importers, as well as simultaneous upregulation of an ammonium-transporter and a putative pathway for nitrate/nitrite utilization. The organism thus employs multiple synergistic strategies for uptake of nitrogen nutrients during the early exponential growth phase without altering transcription levels for genes involved in methanogenesis. As a counterpart, genes coding for transcription and translation processes were downregulated, highlighting the maintenance of an intricate metabolic balance to deal with energy constraints and nutrient limitations imposed by diazotrophy. This switch in the metabolic balance included unexpected processes, such as upregulation of the CRISPR-Cas system, probably caused by drastic changes in transcription levels of putative mobile and virus-like elements.

**Importance:** The thermophilic anaerobic archaeon, *M. thermolithotrophicus*, is a particularly suitable model organism to study the coupling of methanogenesis to diazotrophy. Likewise, its capability to simultaneously reduce N_2_/CO_2_ into NH_3_/CH_4_ with H_2_ makes it a viable target for biofuel production. We optimized *M. thermolithotrophicus* cultivation, resulting in considerably higher cell yields and enabling the successful establishment of N_2_-fixing bioreactors. Improved understanding of the N_2_-fixation process would provide novel insights into metabolic adaptations that allow this energy-limited extremophile to thrive under diazotrophy, for instance by investigating its physiology and uncharacterized nitrogenase. We demonstrate that diazotrophic growth of *M. thermolithotrophicus* is exclusively dependent on molybdenum, and complementary transcriptomics corroborated the expression of the molybdenum nitrogenase system. Further analyses of differentially expressed genes during diazotrophy across three cultivation time points revealed insights into the response to nitrogen limitation and the coordination of core metabolic processes.
