## Supplementary Table 1 for "Transcriptomics sheds light on N_2_-fixation strategies employed by a thermophilic member of the *Methanococcales*"

### Sheet: Sheet1
Mapping statistics
Samples	Total reads	Mapped reads	Mapping (%)
C1_3h_1	2845796	2735352	96.12
C1_3h_2	2523916	2458302	97.4
C1_3h_3	2520460	2445180	97.01
C1_21h_1	3978026	3884228	97.64
C1_21h_2	4178754	4081524	97.67
C1_21h_3	4358644	3834084	87.97
C1_25h_1	4875828	4567216	93.67
C1_25h_2	4046938	3886862	96.04
C1_25h_3	3636436	3483232	95.79
C2_3h_1	3524660	3456696	98.07
C2_3h_2	3637338	3567822	98.09
C2_3h_3	661850	529404	79.99
C2_21h_1	4485254	4416442	98.47
C2_21h_2	3709132	3643304	98.23
C2_21h_3	4660100	4583022	98.35
C2_25h_1	5662886	5320888	93.96
C2_25h_2	9335716	9287718	99.49
C2_25h_3	7223990	7165360	99.19
C1 is for NH4Cl grown culture
C2 is for the diazotrhophic growth
