## Supplementary Table 2 for "Transcriptomics sheds light on N_2_-fixation strategies employed by a thermophilic member of the *Methanococcales*"

### Sheet: 3 h UPREG
orf ID	Gene designation	Protein designation	log2 FC	padj
contig_1_1655776-1656093	nifI1	nitrogen regulatory protein PII	8.77894	0
contig_1_1656108-1656494	nifI2	nitrogen regulatory protein PII	8.63651	0
contig_1_1654851-1655705	nifH	nitrogenase iron protein NifH	8.42377	0
contig_1_1656684-1658120	nifD	nitrogenase molybdenum-iron protein, alpha chain	8.14607	0
contig_1_1658113-1659519	nifK	nitrogenase molybdenum-iron protein, beta chain	7.71555	0
contig_1_1176429-1176563	unknown	uncharacterized protein	7.25531	3.01157e-176
contig_1_1176152-1176424	unknown	uncharacterized protein	7.14771	2.73757e-188
contig_1_1659541-1659864	nifX	uncharacterized protein	7.02996	3.21485e-301
contig_1_1175829-1176152	unknown	uncharacterized protein	6.9126	4.24568e-153
contig_1_1177140-1177601	unknown	uncharacterized protein	6.84877	4.16417e-143
contig_1_1175262-1175804	unknown	uncharacterized protein	6.75962	5.74553e-183
contig_1_1170618-1170935	unknown	uncharacterized protein	6.73463	7.16465e-125
contig_1_1173215-1175203	unknown	uncharacterized protein	6.54989	3.87662e-270
contig_1_1176569-1177129	unknown	uncharacterized protein	6.46704	1.91971e-182
contig_1_1177614-1178228	unknown	uncharacterized protein	6.36972	3.40979e-151
contig_1_1170954-1173218	unknown	uncharacterized protein	6.34305	3.52044e-275
contig_1_817310-818539	amtB2	ammonium transporter	6.15751	3.47689e-163
contig_1_1178366-1179757	unknown	uncharacterized protein	5.86118	5.96918e-155
contig_1_816949-817287	glnK2	nitrogen regulatory protein PII	5.80871	4.12268e-101
contig_1_1179766-1180509	unknown	uncharacterized protein	5.66967	3.50934e-111
contig_1_1184844-1185014	unknown	uncharacterized protein	5.65356	1.14856e-71
contig_1_1185019-1185252	unknown	uncharacterized protein	5.60702	7.44958e-69
contig_1_1185862-1186827	xerD	integrase/recombinase	5.51119	5.22436e-100
contig_1_1663455-1664282	modA	molybdate transport system, substrate-binding protein	5.50197	7.04152e-83
contig_1_1660083-1661405	nifE	nitrogenase iron-molybdenum cofactor biosynthesis protein	5.31931	3.22139e-150
contig_1_1185271-1185606	unknown	uncharacterized protein	5.2932	6.49408e-60
contig_1_1185618-1185902	unknown	uncharacterized protein	5.25795	1.6792e-77
contig_1_1180976-1181443	unknown	uncharacterized protein	5.11193	4.7807e-65
contig_1_1661365-1661472	unknown	uncharacterized protein	5.03104	3.49327e-73
contig_1_1664344-1665087	modB	molybdate transport system, permease protein	4.9363	1.93486e-70
contig_1_1556093-1557319	narB	ferredoxin-nitrate reductase	4.88717	9.24488e-107
contig_1_1554594-1556021	narK	nitrate/nitrite transporter	4.84841	7.5436e-103
contig_1_1180502-1180966	unknown	uncharacterized protein	4.6639	1.93192e-51
contig_1_1181897-1182451	unknown	uncharacterized protein	4.61215	8.99029e-68
contig_1_1661539-1663050	nifN	nitrogenase iron-molybdenum cofactor biosynthesis protein	4.58055	6.14629e-81
contig_1_1181468-1181734	unknown	uncharacterized protein	4.48327	9.70976e-51
contig_1_1186849-1189191	unknown	FeoC-like transcriptional regulator	4.0769	1.16385e-105
contig_1_1665131-1666297	modC	molybdate transport system, ATP-binding protein	4.05972	6.79323e-76
contig_1_1182448-1182960	unknown	helix-turn-helix domain-containing protein	3.95252	1.63542e-52
contig_1_1183749-1184255	unknown	uncharacterized protein	3.90889	1.64576e-35
contig_1_1557434-1558132	narB	ferredoxin-nitrate reductase	3.77461	2.17574e-50
contig_1_1182995-1183378	unknown	uncharacterized protein	3.56622	3.39175e-64
contig_1_1189862-1190368	parB	chromosome partitioning protein	3.38107	3.45915e-40
contig_1_1190377-1191147	unknown	uncharacterized protein	3.25412	4.38289e-42
contig_1_818711-819031	ogt	methylated-DNA-(protein)-cysteine S-methyltransferase	3.23224	1.33868e-11
contig_1_820228-820301	tRNAThr		3.20475	0.00269233
contig_1_1184287-1184664	unknown	winged helix-turn-helix transcriptional regulator	2.90497	8.94474e-40
contig_1_136321-136782	unknown	uncharacterized protein	2.80385	1.76203e-25
contig_1_533874-534047	unknown	uncharacterized protein	2.58249	5.50238e-07
contig_1_1191284-1191371	tRNASer		2.51601	0.0166527
contig_1_136775-139663	ina	immune inhibitor A	2.46181	1.36641e-21
contig_1_152779-154125	glnA	glutamine synthetase	2.40245	1.12738e-28
contig_1_1486663-1486950	unknown	uncharacterized protein	2.36108	0.000473758
contig_1_1558207-1560108	fsr	sulfite reductase	2.22822	1.42761e-18
contig_1_413743-413874	unknown	uncharacterized protein	2.00913	0.000985483
contig_1_1484488-1484859	unknown	uncharacterized protein	1.99601	6.5323e-14
contig_1_1334884-1337412	csm1-cas10	CRISPR-associated protein Csm1	1.97533	1.50973e-24
contig_1_38761-40038	livK	branched-chain amino acid transport system, substrate-binding protein	1.94897	5.26196e-08
contig_1_1618429-1618956	unknown	uncharacterized protein	1.94016	0.00527687
contig_1_1484910-1485515	unknown	uncharacterized protein	1.92242	1.38059e-14
contig_1_1276143-1276919	ushA	5'-nucleotidase / UDP-sugar diphosphatase	1.9059	0.0172834
contig_1_233340-234182	unknown	uncharacterized protein	1.89949	2.2279e-10
contig_1_1275054-1276115	unknown	uncharacterized protein	1.88414	0.0215016
contig_1_1274458-1274739	unknown	uncharacterized protein	1.85209	0.0352282
contig_1_1276924-1277880	unknown	uncharacterized protein	1.83871	0.0107393
contig_1_1547306-1547917	wrbA	NAD(P)H dehydrogenase	1.78437	0.0129655
contig_1_1239498-1239662	unknown	uncharacterized protein	1.77364	0.0164226
contig_1_1512959-1513852	nifB	nitrogen fixation protein NifB	1.75552	5.23498e-20
contig_1_162336-162680	unknown	uncharacterized protein	1.74529	1.03702e-08
contig_1_1359759-1360841	tupA	tungstate transport system, substrate-binding protein	1.73058	3.1708e-12
contig_1_297189-298262	unknown	uncharacterized protein	1.72541	1.64671e-19
contig_1_139723-142767	unknown	uncharacterized protein	1.68227	3.8599e-21
contig_1_298264-298431	unknown	uncharacterized protein	1.67551	1.04501e-10
contig_1_109024-109944	nadA	quinolinate synthase	1.66968	7.12532e-16
contig_1_1465689-1466357	napH	ferredoxin-type protein NapH	1.66073	0.00164576
contig_1_1572996-1574192	unknown	uncharacterized protein	1.64533	6.52285e-12
contig_1_1332458-1333594	csm4	CRISPR-associated protein Csm4	1.63583	1.23626e-11
contig_1_1235780-1236733	unknown	uncharacterized protein	1.60059	0.0199589
contig_1_113472-113876	unknown	uncharacterized protein	1.4886	1.21528e-07
contig_1_1666357-1666851	unknown	uncharacterized protein	1.4871	9.69742e-15
contig_1_1333629-1334354	csm3	CRISPR-associated protein Csm3	1.46887	2.62839e-10
contig_1_1277922-1278164	unknown	uncharacterized protein	1.44615	0.000855231
contig_1_1077691-1078638	unknown	uncharacterized protein	1.44114	2.50944e-07
contig_1_1091156-1091620	unknown	uncharacterized protein	1.42785	0.0329829
contig_1_1485540-1486229	unknown	uncharacterized protein	1.40859	2.01308e-09
contig_1_1509962-1510189	unknown	uncharacterized protein	1.39561	1.5e-05
contig_1_353117-353404	cadC	ArsR family transcriptional regulator	1.38957	4.62831e-13
contig_1_641300-642781	unknown	uncharacterized protein	1.38754	4.83406e-09
contig_1_1439967-1440266	yoeB	toxin YoeB	1.37399	9.74929e-06
contig_1_1076541-1077689	met3	sulfate adenylyltransferase	1.37378	5.71364e-09
contig_1_1334373-1334900	csm2	CRISPR-associated protein Csm2	1.35893	2.46904e-09
contig_1_1703220-1703489	relE	mRNA interferase	1.35654	0.00179714
contig_1_113884-114624	unknown	uncharacterized protein	1.35309	2.35173e-07
contig_1_819083-820036	fwdC	formylmethanofuran dehydrogenase subunit C	1.32372	5.04737e-06
contig_1_1469157-1469798	unknown	uncharacterized protein	1.31295	0.00671656
contig_1_86519-87097	cas4	CRISPR-associated exonuclease Cas4	1.304	0.00278817
contig_1_1278169-1278450	unknown	ArsR family transcriptional regulator	1.29437	0.00038826
contig_1_115195-115923	moeB	molybdopterin-synthase adenylyltransferase	1.28692	1.42338e-08
contig_1_1439721-1439966	unknown	uncharacterized protein	1.2458	0.000759984
contig_1_93667-94443	modA	molybdate transport system, substrate-binding protein	1.2443	0.00589394
contig_1_1547958-1548545	dmrX	dihydromethanopterin reductase	1.23929	1.57227e-05
contig_1_1669540-1669737	unknown	uncharacterized protein	1.23098	0.00820551
contig_1_1331356-1332495	csm5	CRISPR-associated protein Csm5	1.21101	4.90619e-07
contig_1_114775-115194	moaE	molybdopterin synthase catalytic subunit	1.20694	3.00182e-06
contig_1_1195328-1195783	HSP20	HSP20 family protein	1.18281	0.00222849
contig_1_1519466-1521046	unknown	carbamoyltransferase	1.16431	0.000121456
contig_1_1703470-1703661	unknown	uncharacterized protein	1.15722	0.0122046
contig_1_459191-459472	unknown	uncharacterized protein	1.15114	0.0287804
contig_1_557935-558504	unknown	uncharacterized protein	1.13774	0.000459152
contig_1_117983-118300	ftsX	putative ABC transport system permease protein	1.13226	0.0432726
contig_1_1164379-1165047	unknown	uncharacterized protein	1.11972	7.2816e-05
contig_1_639609-640343	cas5h	CRISPR-associated protein Cas5h	1.11441	0.000193128
contig_1_1471924-1472547	unknown	uncharacterized protein	1.083	0.0199206
contig_1_352091-352780	mobB	molybdopterin-guanine dinucleotide biosynthesis adapter protein	1.07946	7.1351e-06
contig_1_1669713-1669889	unknown	uncharacterized protein	1.07448	0.0135817
contig_1_263983-265527	unknown	uncharacterized protein	1.05955	5.60613e-06
contig_1_241271-242284	unknown	uncharacterized protein	1.04819	1.8111e-05
contig_1_1078819-1079388	cysC	adenylylsulfate kinase	1.04634	0.0018528
contig_1_376246-378333	unknown	uncharacterized protein	1.04414	3.02959e-05
contig_1_119897-120343	had	HAD family hydrolase	1.02238	0.032147
contig_1_1355526-1356446	unknown	uncharacterized protein	1.00926	0.00467933
contig_1_1221964-1224045	unknown	uncharacterized protein	1.00432	0.0158168

### Sheet: 3 h DOWNREG
orf ID	Gene designation	Protein designation	log2 FC	padj
contig_1_654555-654851	unknown	putative transposon-encoded protein	-3.93388	4.17603e-21
contig_1_769013-769087	tRNAAla		-3.54421	5.10725e-05
contig_1_650580-650798	unknown	uncharacterized protein	-3.30683	3.88954e-47
contig_1_650363-650485	unknown	uncharacterized protein	-3.21044	2.76402e-37
contig_1_649262-649489	unknown	uncharacterized protein	-3.09245	8.39705e-34
contig_1_647972-648316	unknown	uncharacterized protein	-3.06111	8.44723e-32
contig_1_649498-650352	unknown	uncharacterized protein	-3.04341	1.67681e-43
contig_1_765950-768908	23S rRNA		-2.97085	0.0286649
contig_1_738724-739262	18S rRNA		-2.94131	0.000581616
contig_1_648288-648431	unknown	uncharacterized protein	-2.91964	4.95324e-28
contig_1_648433-649257	unknown	uncharacterized protein	-2.8432	1.53647e-30
contig_1_647674-647979	unknown	uncharacterized protein	-2.76556	4.02596e-26
contig_1_212951-213775	fdhC	formate dehydrogenase	-2.56618	7.12532e-16
contig_1_651016-651600	unknown	uncharacterized protein	-2.49365	1.38059e-14
contig_1_651602-651844	unknown	uncharacterized protein	-2.48543	1.43022e-15
contig_1_645654-647666	unknown	uncharacterized protein	-2.42107	1.48536e-20
contig_1_645170-645649	unknown	uncharacterized protein	-2.28987	9.63232e-10
contig_1_654853-657021	mcm	replicative DNA helicase Mcm	-1.9723	1.95696e-12
contig_1_651849-652448	unknown	type IV secretory system conjugative DNA transfer family protein	-1.84878	5.44194e-10
contig_1_652930-653274	unknown	uncharacterized protein	-1.80573	6.20258e-05
contig_1_1039917-1040396	RPS19	small subunit ribosomal protein S19	-1.74412	8.70937e-19
contig_1_288877-289185	RPS10	small subunit ribosomal protein S10	-1.74207	1.66106e-13
contig_1_185380-185457	tRNAPro		-1.70937	6.48791e-05
contig_1_328491-329075	RPL18	large subunit ribosomal protein L18	-1.65002	8.91823e-13
contig_1_187298-187891	rpoD	RNA polymerase sigma factor RpoD	-1.64192	4.61293e-12
contig_1_329086-329754	RPS5	small subunit ribosomal protein S5	-1.63086	2.51644e-14
contig_1_330416-330847	RPL15	large subunit ribosomal protein L15	-1.61008	1.03264e-14
contig_1_1040438-1041163	RPL2	large subunit ribosomal protein L2	-1.59751	5.84587e-17
contig_1_765779-765882	5S rRNA		-1.55919	0.00141256
contig_1_329939-330400	RPL30	large subunit ribosomal protein L30	-1.53395	5.06096e-14
contig_1_185969-186373	RPS9	small subunit ribosomal protein S9	-1.51644	3.86666e-10
contig_1_1041209-1041469	RPL23	large subunit ribosomal protein L23	-1.47857	1.46639e-12
contig_1_644391-644660	unknown	uncharacterized protein	-1.43811	6.05097e-08
contig_1_825610-825831	rlmE	23S rRNA (uridine2552-2'-O)-methyltransferase	-1.43382	4.67121e-06
contig_1_327383-327790	RPL32e	large subunit ribosomal protein L32e	-1.43185	5.04826e-10
contig_1_657218-657550	unknown	uncharacterized protein	-1.41494	5.40997e-05
contig_1_1041495-1042253	RPL4e	large subunit ribosomal protein L4e	-1.38017	1.42523e-12
contig_1_187895-188269	RPS11	small subunit ribosomal protein S11	-1.37541	1.02612e-10
contig_1_328018-328467	RPL19e	large subunit ribosomal protein L19e	-1.3613	1.97272e-10
contig_1_188279-188818	RPS4	small subunit ribosomal protein S4	-1.27454	7.67548e-09
contig_1_215015-215410	fdhF	formate dehydrogenase	-1.25274	3.05962e-05
contig_1_213753-214301	unknown	uncharacterized protein	-1.25266	1.49767e-05
contig_1_1460288-1460611	cbiN	Co/Ni Transporter	-1.24606	0.0157718
contig_1_644650-645090	unknown	uncharacterized protein	-1.23967	5.07224e-05
contig_1_1117250-1118107	RIOK1	RIO kinase 1	-1.2376	4.26709e-05
contig_1_652448-652924	unknown	uncharacterized protein	-1.23454	0.000130069
contig_1_1042291-1043295	RPL3	large subunit ribosomal protein L30	-1.22371	1.20406e-08
contig_1_598481-598741	pcc1	KEOPS complex subunit Pcc1	-1.21775	0.00970263
contig_1_714209-714394	RPS27e	small subunit ribosomal protein S27e	-1.20452	1.12472e-05
contig_1_643712-643879	unknown	uncharacterized protein	-1.19728	8.48504e-05
contig_1_1165184-1165417	RPL14e	large subunit ribosomal protein L14e	-1.19107	2.08908e-07
contig_1_44763-44990	RPS28e	small subunit ribosomal protein S28e	-1.17641	3.67763e-05
contig_1_660634-661020	RPS8e	small subunit ribosomal protein S8e	-1.16457	3.84165e-06
contig_1_326308-326700	RPS8	small subunit ribosomal protein S8	-1.16446	2.31039e-08
contig_1_496030-497910	thrS	threonine-tRNA ligase	-1.16194	1.01759e-05
contig_1_456331-457668	purD	phosphoribosylamine-glycine ligase	-1.16119	9.6319e-07
contig_1_326730-327278	RPL6	large subunit ribosomal protein L6	-1.15373	1.6002e-08
contig_1_1433385-1434041	selU	tRNA 2-selenouridine synthase	-1.14902	0.00238604
contig_1_45066-45260	RPL24e	large subunit ribosomal protein L24e	-1.14527	6.43731e-05
contig_1_186387-186800	RPL13	large subunit ribosomal protein L13	-1.1401	5.44194e-10
contig_1_653387-653611	rbs spacer motif		-1.13458	0.0491658
contig_1_759334-759666	unknown	uncharacterized protein	-1.13206	6.30909e-05
contig_1_326135-326296	RPS14	small subunit ribosomal protein S14	-1.12842	2.21606e-07
contig_1_1118117-1118431	EIF1A	translation initiation factor 1A	-1.12155	0.000150467
contig_1_1434050-1434709	selU	tRNA 2-selenouridine synthase	-1.12054	0.00693764
contig_1_449789-450268	unknown	uncharacterized protein	-1.11301	1.53097e-05
contig_1_644157-644402	unknown	uncharacterized protein	-1.11187	0.000142671
contig_1_657504-658529	xerD	integrase/recombinase XerD	-1.11128	0.000293294
contig_1_530824-531603	cobI-cbiL	precorrin-2/cobalt-factor-2 C20-methyltransferase	-1.10905	0.000479861
contig_1_587996-588301	RPL12	large subunit ribosomal protein L12	-1.10596	5.381e-09
contig_1_188856-189305	RPS13	small subunit ribosomal protein S13	-1.10418	1.26096e-06
contig_1_323507-323854	RPS17	small subunit ribosomal protein S17	-1.10383	2.60288e-07
contig_1_325520-326062	RPL5	large subunit ribosomal protein L5	-1.09955	2.71476e-06
contig_1_1285345-1285863	-	Archaeal histone H3/H4	-1.09873	0.00176122
contig_1_205319-205966	talA, talB	transaldolase	-1.09322	0.000189252
contig_1_714427-714708	RPL44e	large subunit ribosomal protein L44e	-1.09011	4.1523e-05
contig_1_1073122-1074114	leuB	3-isopropylmalate dehydrogenase	-1.08974	0.000107853
contig_1_322346-322564	RPL29	large subunit ribosomal protein L29	-1.08282	7.13602e-08
contig_1_1024613-1024939	mtrB	tetrahydromethanopterin S-methyltransferase subunit B	-1.08066	0.000354726
contig_1_586887-587903	RPL10	large subunit ribosomal protein L10	-1.07849	2.18283e-08
contig_1_12289-13113	tktA, tktB	transketolase	-1.05076	0.00356659
contig_1_323876-324274	RPL14	large subunit ribosomal protein L14	-1.04789	6.00945e-08
contig_1_242581-243828	gatD	glutamyl-tRNA(Gln) amidotransferase	-1.0471	3.9395e-06
contig_1_252713-252913	-	Archaeal histone H3/H4	-1.04428	0.000595862
contig_1_643919-644152	unknown	uncharacterized protein	-1.0428	0.000160709
contig_1_293671-294114	RPS12	small subunit ribosomal protein S12	-1.03675	5.06426e-05
contig_1_186829-187191	RPL18e	large subunit ribosomal protein L18e	-1.02576	4.90619e-07
contig_1_272367-273539	rpoA2	DNA-directed RNA polymerase subunit A	-1.0249	9.55288e-07
contig_1_709127-710347	cdhD	acetyl-CoA decarbonylase/synthase complex subunit delta	-1.02255	1.51763e-05
contig_1_321127-321588	RPL22	large subunit ribosomal protein L22	-1.01547	7.65692e-08
contig_1_265782-266018	rpoH	DNA-directed RNA polymerase subunit H	-1.00191	0.00806425
contig_1_909358-909951	-	tRNA methyltransferase	-0.999627	6.20367e-06

### Sheet: 21 h UPREG
orf ID	Gene designation	Protein designation	log2 FC	padj
contig_1_1170618-1170935	unknown	uncharacterized protein	3.45592	9.14188e-125
contig_1_1186849-1189191	unknown	FeoC-like transcriptional regulator	3.22762	0
contig_1_1184844-1185014	unknown	uncharacterized protein	3.19417	2.83174e-129
contig_1_1170954-1173218	unknown	uncharacterized protein	3.19293	0
contig_1_1180976-1181443	unknown	uncharacterized protein	3.18278	1.52108e-291
contig_1_1177614-1178228	unknown	uncharacterized protein	3.1577	0
contig_1_1179766-1180509	unknown	uncharacterized protein	3.1453	8.69606e-231
contig_1_1175262-1175804	unknown	uncharacterized protein	3.14016	7.9832e-217
contig_1_1182995-1183378	unknown	uncharacterized protein	3.13651	0
contig_1_1184287-1184664	unknown	winged helix-turn-helix transcriptional regulator	3.13595	5.58943e-243
contig_1_1176429-1176563	unknown	uncharacterized protein	3.13513	2.31931e-288
contig_1_1183749-1184255	unknown	uncharacterized protein	3.13318	5.47309e-278
contig_1_1178366-1179757	unknown	uncharacterized protein	3.11747	5.47111e-283
contig_1_1181897-1182451	unknown	uncharacterized protein	3.11291	0
contig_1_1173215-1175203	unknown	uncharacterized protein	3.10363	7.86729e-293
contig_1_1185862-1186827	xerD	integrase/recombinase	3.10282	0
contig_1_1190377-1191147	unknown	uncharacterized protein	3.08512	1.6498e-300
contig_1_1180502-1180966	unknown	uncharacterized protein	3.07634	0
contig_1_1182448-1182960	unknown	helix-turn-helix domain-containing protein	3.05852	0
contig_1_1181468-1181734	unknown	uncharacterized protein	3.05221	3.03539e-251
contig_1_1176152-1176424	unknown	uncharacterized protein	3.04966	1.96509e-207
contig_1_1185019-1185252	unknown	uncharacterized protein	3.04614	2.995e-161
contig_1_1177140-1177601	unknown	uncharacterized protein	3.03205	3.77697e-224
contig_1_1185271-1185606	unknown	uncharacterized protein	3.00381	8.71808e-184
contig_1_1185618-1185902	unknown	uncharacterized protein	3.00057	0
contig_1_1189862-1190368	parB	chromosome partitioning protein	2.93785	1.04829e-298
contig_1_1176569-1177129	unknown	uncharacterized protein	2.93203	6.13587e-26
contig_1_1175829-1176152	unknown	uncharacterized protein	2.92807	0
contig_1_1122336-1122764	unknown	uncharacterized protein	2.67864	1.51874e-09
contig_1_1191284-1191371	tRNASer		2.26616	1.80516e-52

### Sheet: 21 h DOWNREG
orf ID	Gene designation	Protein designation	log2 FC	padj
contig_1_650580-650798	unknown	uncharacterized protein	-2.81744	0.00576672
contig_1_643712-643879	unknown	uncharacterized protein	-2.68146	7.11742e-78
contig_1_654555-654851	unknown	putative transposon-encoded protein	-2.38761	4.97938e-64
contig_1_651016-651600	unknown	uncharacterized protein	-2.35875	8.45119e-69
contig_1_654022-654396	-	DNA-binding transcriptional regulator, HxlR family	-2.30559	9.53093e-75
contig_1_645170-645649	unknown	uncharacterized protein	-2.303	9.99916e-78
contig_1_644157-644402	unknown	uncharacterized protein	-2.26861	3.89322e-22
contig_1_643919-644152	unknown	uncharacterized protein	-2.25942	7.04939e-49
contig_1_644391-644660	unknown	uncharacterized protein	-2.24265	3.25984e-65
contig_1_644650-645090	unknown	uncharacterized protein	-2.22758	5.45136e-69
contig_1_645654-647666	unknown	uncharacterized protein	-2.19139	8.0973e-73
contig_1_651602-651844	unknown	uncharacterized protein	-2.15482	1.58075e-54
contig_1_654853-657021	mcm	replicative DNA helicase Mcm	-2.13589	5.27324e-64
contig_1_657504-658529	xerD	integrase/recombinase XerD	-2.09533	1.33451e-70
contig_1_653387-653611	rbs spacer motif		-2.09251	1.07202e-34
contig_1_649498-650352	unknown	uncharacterized protein	-2.07324	5.35238e-56
contig_1_657218-657550	unknown	uncharacterized protein	-2.06345	3.84901e-56
contig_1_651849-652448	unknown	type IV secretory system conjugative DNA transfer family protein	-2.0633	5.35616e-87
contig_1_652448-652924	unknown	uncharacterized protein	-2.05921	1.4918e-75
contig_1_649262-649489	unknown	uncharacterized protein	-2.05393	4.60436e-60
contig_1_647972-648316	unknown	uncharacterized protein	-2.03811	1.09946e-43
contig_1_647674-647979	unknown	uncharacterized protein	-2.03701	2.22194e-66
contig_1_652930-653274	unknown	uncharacterized protein	-1.98469	5.6614e-42
contig_1_648288-648431	unknown	uncharacterized protein	-1.97028	3.84161e-47
contig_1_648433-649257	unknown	uncharacterized protein	-1.93997	2.90375e-65
contig_1_650363-650485	unknown	uncharacterized protein	-1.8704	8.39534e-13
contig_1_658609-658681	tRNAHis		-1.70831	9.47586e-46

### Sheet: 25 h UPREG
orf ID	Gene designation	Protein designation	log2 FC	padj
contig_1_1170618-1170935	unknown	uncharacterized protein	4.76797	1.45339e-116
contig_1_1180976-1181443	unknown	uncharacterized protein	4.27111	1.27382e-107
contig_1_1179766-1180509	unknown	uncharacterized protein	4.21738	8.11626e-70
contig_1_1177614-1178228	unknown	uncharacterized protein	4.20191	1.28776e-67
contig_1_1178366-1179757	unknown	uncharacterized protein	4.17594	2.67946e-40
contig_1_1175262-1175804	unknown	uncharacterized protein	4.0909	8.06415e-104
contig_1_1170954-1173218	unknown	uncharacterized protein	4.02908	4.14575e-28
contig_1_1181897-1182451	unknown	uncharacterized protein	4.01103	8.59152e-85
contig_1_1186849-1189191	unknown	FeoC-like transcriptional regulator	3.99282	1.19601e-46
contig_1_1176429-1176563	unknown	uncharacterized protein	3.90346	1.16632e-166
contig_1_1184844-1185014	unknown	uncharacterized protein	3.90059	1.57606e-97
contig_1_1180502-1180966	unknown	uncharacterized protein	3.89675	3.25889e-51
contig_1_1185862-1186827	xerD	integrase/recombinase	3.87794	1.84605e-53
contig_1_1181468-1181734	unknown	uncharacterized protein	3.87326	6.43227e-77
contig_1_1176152-1176424	unknown	uncharacterized protein	3.85471	8.41365e-110
contig_1_1182448-1182960	unknown	helix-turn-helix domain-containing protein	3.8438	4.26921e-84
contig_1_1183749-1184255	unknown	uncharacterized protein	3.82705	2.50252e-80
contig_1_1177140-1177601	unknown	uncharacterized protein	3.80298	8.73515e-61
contig_1_1185618-1185902	unknown	uncharacterized protein	3.77969	3.63628e-83
contig_1_1182995-1183378	unknown	uncharacterized protein	3.76735	1.09338e-67
contig_1_1175829-1176152	unknown	uncharacterized protein	3.7594	4.90969e-94
contig_1_1173215-1175203	unknown	uncharacterized protein	3.72826	1.10215e-28
contig_1_1190377-1191147	unknown	uncharacterized protein	3.62268	9.38802e-101
contig_1_1185019-1185252	unknown	uncharacterized protein	3.57064	1.86268e-69
contig_1_1185271-1185606	unknown	uncharacterized protein	3.50073	1.09869e-44
contig_1_1189862-1190368	parB	chromosome partitioning protein	3.45758	2.11001e-123
contig_1_1191284-1191371	tRNASer		3.4512	2.2429e-45
contig_1_1176569-1177129	unknown	uncharacterized protein	3.41377	1.6581e-48
contig_1_1122336-1122764	unknown	uncharacterized protein	3.07463	0.0115567
contig_1_1184287-1184664	unknown	winged helix-turn-helix transcriptional regulator	2.97697	1.4879e-25
contig_1_20088-20234	unknown	uncharacterized protein	1.56361	3.4802e-07
contig_1_19874-20095	unknown	uncharacterized protein	1.43329	9.10567e-05
contig_1_820228-820301	tRNAThr		1.43163	4.51306e-09
contig_1_659185-659260	tRNAPhe		1.39856	0.00223361
contig_1_93287-93406	unknown	uncharacterized protein	1.37066	2.09377e-09
contig_1_998477-998728	unknown	uncharacterized protein	1.29728	1.07474e-06
contig_1_997968-998393	-	EamA family transporter	1.28086	3.97753e-09
contig_1_533874-534047	unknown	uncharacterized protein	1.14612	3.99582e-07
contig_1_820401-820476	tRNAGln		1.13914	0.000919696
contig_1_194705-194779	tRNACys		1.13176	0.0084759
contig_1_818711-819031	ogt	methylated-DNA-(protein)-cysteine S-methyltransferase	1.12812	2.11897e-08
contig_1_1575490-1575609	unknown	uncharacterized protein	1.09738	0.016974
contig_1_318960-319343	trmO	tRNA (N6-threonylcarbamoyladenosine(37)-N6)-methyltransferase	1.07355	2.04295e-07
contig_1_1012768-1015092	-	P-loop NTPase fold protein	1.0146	8.66193e-05
contig_1_855218-856819	afuB	iron (III) transport system permease protein	1.00378	8.56005e-09

### Sheet: 25 h DOWNREG
orf ID	Gene designation	Protein designation	log2 FC	padj
contig_1_765948-768897	23S_rRNA		-5.4407	0.0303096
contig_1_765950-768908	23S_rRNA		-5.4407	0.0303096
contig_1_768791-768895	8S_rRNA		-5.4407	0.0303096
contig_1_650580-650798	unknown	uncharacterized protein	-5.28135	4.20319e-31
contig_1_1531641-1532066	fprB	rubrerythrin	-3.81647	2.93844e-06
contig_1_1531229-1531615	asnC	Lrp/AsnC family transcriptional regulator	-3.6647	1.18885e-09
contig_1_1532129-1533361	fprA	coenzyme F420H2 oxidase	-3.62596	0.00016466
contig_1_649498-650352	unknown	uncharacterized protein	-3.54031	4.9247e-15
contig_1_650363-650485	unknown	uncharacterized protein	-3.45053	3.79161e-19
contig_1_1065613-1067247	cct	archaeal chaperonin	-3.10889	8.14551e-05
contig_1_649262-649489	unknown	uncharacterized protein	-3.07006	2.58355e-24
contig_1_873594-874655	hmd	5,10-methenyltetrahydromethanopterin hydrogenase	-3.01563	9.55199e-07
contig_1_1031319-1032650	mcrB	methyl-coenzyme M reductase beta subunit	-2.94587	0.000153071
contig_1_647674-647979	unknown	uncharacterized protein	-2.83508	4.46913e-28
contig_1_647972-648316	unknown	uncharacterized protein	-2.82135	3.52698e-10
contig_1_421897-423576	-	S-layer protein	-2.65828	0.0231258
contig_1_252713-252913	-	Archaeal histone H3/H4	-2.6445	1.10648e-46
contig_1_648433-649257	unknown	uncharacterized protein	-2.60749	5.92842e-18
contig_1_1195328-1195783	HSP20	HSP20 family protein	-2.58251	2.8134e-06
contig_1_919791-921986	vcp	transitional endoplasmic reticulum ATPase	-2.58052	1.09695e-06
contig_1_187895-188269	RPS11	small subunit ribosomal protein S11	-2.54645	5.48723e-10
contig_1_289305-290591	EEF1A	elongation factor 1-alpha	-2.52032	0.00560325
contig_1_188279-188818	RPS4	small subunit ribosomal protein S4	-2.48834	9.69004e-09
contig_1_587996-588301	RPL12	large subunit ribosomal protein L12	-2.47747	0.000298576
contig_1_1549395-1550618	sufD	SufD family Fe-S cluster assembly protein	-2.43339	1.20616e-13
contig_1_290761-292944	EEF2	elongation factor 2	-2.40099	1.06092e-08
contig_1_1027687-1029348	mcrA	methyl-coenzyme M reductase alpha subunit	-2.38374	0.0203816
contig_1_654555-654851	-	Putative transposon-encoded protein	-2.36089	1.81606e-06
contig_1_1029407-1030192	mcrG	methyl-coenzyme M reductase gamma subunit	-2.34601	0.011807
contig_1_1030810-1031298	mcrD	methyl-coenzyme M reductase subunit D	-2.28798	0.00301136
contig_1_648288-648431	unknown	uncharacterized protein	-2.26315	9.80825e-08
contig_1_1021882-1022841	mtrH	tetrahydromethanopterin S-methyltransferase subunit H	-2.26116	5.78183e-16
contig_1_1588620-1589279	RPS2	small subunit ribosomal protein S2	-2.25181	2.12401e-08
contig_1_1030203-1030832	mcrC	methyl-coenzyme M reductase subunit C	-2.23498	0.00400879
contig_1_1359759-1360841	tupA	tungstate transport system substrate-binding protein	-2.17816	8.76539e-10
contig_1_1584126-1585100	mch	methenyltetrahydromethanopterin cyclohydrolase	-2.16256	1.65968e-32
contig_1_188856-189305	RPS13	small subunit ribosomal protein S13	-2.14413	9.26775e-10
contig_1_809103-810119	mer	5,10-methylenetetrahydromethanopterin reductase	-2.14215	0.000158629
contig_1_975055-975960	ftr	formylmethanofuran-tetrahydromethanopterin N-formyltransferase	-2.1137	4.54902e-12
contig_1_651016-651600	unknown	uncharacterized protein	-2.10059	3.51495e-12
contig_1_1039917-1040396	RPS19	small subunit ribosomal protein S19	-2.09417	8.15457e-05
contig_1_1499469-1500581	-	NitT/TauT family transport system substrate-binding protein	-2.09296	2.09639e-07
contig_1_1292987-1294219	-	CBS domain-containing protein	-2.06564	0.000461731
contig_1_586887-587903	RPL10	large subunit ribosomal protein L10	-2.06316	0.00938625
contig_1_455060-456208	hoxH	NAD-reducing hydrogenase large subunit	-2.06314	1.28892e-08
contig_1_1561616-1563364	hcp	hydroxylamine reductase	-2.0457	0.00105592
contig_1_1530897-1531109	aprB	adenylylsulfate reductase, subunit B	-2.03368	6.27019e-33
contig_1_1589980-1590636	RPS3Ae	small subunit ribosomal protein S3Ae	-2.02978	1.36375e-08
contig_1_44301-44708	RPL7Ae	large subunit ribosomal protein L7Ae	-2.02713	0.000233413
contig_1_263983-265527	-	homocysteine biosynthesis protein	-2.01204	1.41411e-11
contig_1_651849-652448	unknown	type IV secretory system conjugative DNA transfer family protein	-2.01114	2.59125e-17
contig_1_651602-651844	unknown	uncharacterized protein	-1.98644	1.001e-13
contig_1_1005962-1006417	RPS15	small subunit ribosomal protein S15	-1.98221	1.17773e-05
contig_1_1539379-1539696	-	cupin domain-containing protein	-1.9719	0.00571256
contig_1_44763-44990	RPS28e	small subunit ribosomal protein S28e	-1.95395	0.00758451
contig_1_1540938-1541444	ftnA	ferritin	-1.94188	9.63133e-06
contig_1_185969-186373	RPS9	small subunit ribosomal protein S9	-1.94081	0.0037084
contig_1_654853-657021	mcm	replicative DNA helicase Mcm	-1.93989	4.86672e-15
contig_1_703970-704560	hdrA2	heterodisulfide reductase subunit A2	-1.91902	0.00204697
contig_1_643919-644152	unknown	uncharacterized protein	-1.91008	3.11429e-14
contig_1_645654-647666	unknown	uncharacterized protein	-1.90191	1.98104e-13
contig_1_1040438-1041163	RPL2	large subunit ribosomal protein L2	-1.87789	0.00138898
contig_1_696678-697517	fwdB, fmdB	formylmethanofuran dehydrogenase subunit B	-1.87384	0.00480408
contig_1_643712-643879	unknown	uncharacterized protein	-1.84567	1.17722e-15
contig_1_1539709-1540065	dfx	superoxide reductase	-1.83572	0.00131706
contig_1_1526574-1526792	RUXX	small nuclear ribonucleoprotein	-1.83547	0.00681008
contig_1_702584-703954	hdrA2	heterodisulfide reductase subunit A2	-1.82993	0.0154261
contig_1_263502-263900	unknown	uncharacterized protein	-1.82795	4.73962e-15
contig_1_419803-421800	-	S-layer protein	-1.82733	0.0410005
contig_1_657218-657550	unknown	uncharacterized protein	-1.81689	1.26262e-31
contig_1_103994-105715	fwdA	formylmethanofuran dehydrogenase subunit A	-1.81441	0.000196058
contig_1_186829-187191	RPL18e	large subunit ribosomal protein L18e	-1.81122	0.00633413
contig_1_450432-450743	RPS24e	small subunit ribosomal protein S24e	-1.80486	1.87927e-10
contig_1_269562-272267	rpoA1	DNA-directed RNA polymerase subunit A'	-1.80099	5.67868e-06
contig_1_843268-843564	RPL21e	large subunit ribosomal protein L21e	-1.79503	0.00347264
contig_1_936710-937942	psmR	proteasome regulatory subunit	-1.79153	3.85018e-06
contig_1_1165494-1166030	cmk	CMP/dCMP kinase	-1.78805	0.0044661
contig_1_346182-347264	ftsZ	cell division protein FtsZ	-1.78136	4.51306e-09
contig_1_788865-789884	TFIIB	transcription initiation factor TFIIB	-1.77792	2.35875e-09
contig_1_267658-269502	rpoB1	DNA-directed RNA polymerase subunit B'	-1.77334	2.79562e-08
contig_1_657504-658529	xerD	integrase/recombinase XerD	-1.76605	2.77467e-35
contig_1_1526892-1527080	RPL37e	large subunit ribosomal protein L37e	-1.74831	0.00181394
contig_1_534420-535565	fbp	fructose 1,6-bisphosphate aldolase/phosphatase	-1.73784	4.67418e-12
contig_1_699513-700775	mvhA	F420-non-reducing hydrogenase large subunit	-1.72516	0.00028706
contig_1_1541476-1541655	-	peroxiredoxin	-1.72159	7.27001e-11
contig_1_1165184-1165417	RPL6	large subunit ribosomal protein L6	-1.70805	0.0130824
contig_1_410312-411475	porA	pyruvate ferredoxin oxidoreductase alpha subunit	-1.70166	3.76602e-11
contig_1_1589362-1589967	unknown	uncharacterized protein	-1.69984	1.174e-06
contig_1_328491-329075	RPL18	large subunit ribosomal protein L18	-1.69449	0.00214033
contig_1_1041495-1042253	RPL4e	large subunit ribosomal protein L4e	-1.69382	0.000151642
contig_1_1540335-1540613	unknown	uncharacterized protein	-1.6765	1.76547e-06
contig_1_228919-229440	RPL10e	large subunit ribosomal protein L10e	-1.67257	5.75585e-08
contig_1_644157-644402	unknown	uncharacterized protein	-1.66563	2.00005e-10
contig_1_660634-661020	RPS8e	small subunit ribosomal protein S8e	-1.66038	7.46048e-13
contig_1_1540635-1540892	-	thioredoxin family protein	-1.66005	2.67344e-07
contig_1_1042291-1043295	RPL3	large subunit ribosomal protein L3	-1.65618	0.00168328
contig_1_566139-568127	hdrA2	heterodisulfide reductase subunit A2	-1.65319	6.35175e-06
contig_1_1041209-1041469	RPL23	large subunit ribosomal protein L23	-1.64959	0.0167558
contig_1_697623-697997	fwdB, fmdB	formylmethanofuran dehydrogenase subunit B	-1.64759	0.0280327
contig_1_186387-186800	RPL13	large subunit ribosomal protein L13	-1.64389	0.000219412
contig_1_325520-326062	RPL5	large subunit ribosomal protein L5	-1.64229	0.00789799
contig_1_1552882-1553814	phnD	phosphonate transport system substrate-binding protein	-1.63645	5.83287e-08
contig_1_1364178-1365479	fwdB	formylmethanofuran dehydrogenase subunit B	-1.63504	3.06514e-17
contig_1_522536-523558	gap2	glyceraldehyde-3-phosphate dehydrogenase (NAD(P))	-1.63246	5.41735e-08
contig_1_884126-884716	unknown	uncharacterized protein	-1.63225	0.00181424
contig_1_159329-159733	troR	DtxR family transcriptional regulator, Mn-dependent transcriptional regulator	-1.6297	1.70537e-20
contig_1_644650-645090	unknown	uncharacterized protein	-1.62839	1.02863e-18
contig_1_714427-714708	RPL44e	large subunit ribosomal protein L44e	-1.62799	6.61675e-14
contig_1_645170-645649	unknown	uncharacterized protein	-1.61258	7.491e-14
contig_1_942523-943746	metK	S-adenosylmethionine synthetase	-1.60904	2.52091e-11
contig_1_329086-329754	RPS5	small subunit ribosomal protein S5	-1.60862	0.00130707
contig_1_1023094-1023858	mtrA	tetrahydromethanopterin S-methyltransferase subunit A	-1.6068	2.52397e-05
contig_1_1362730-1363569	fwdB	formylmethanofuran dehydrogenase subunit B	-1.60294	2.75958e-14
contig_1_1023876-1024595	mtrA	tetrahydromethanopterin S-methyltransferase subunit A	-1.58144	9.05227e-06
contig_1_586233-586874	RPL1	large subunit ribosomal protein L1	-1.58014	0.0275827
contig_1_329939-330400	RPL30	large subunit ribosomal protein L30	-1.57865	0.00295848
contig_1_162867-164180	lysA	diaminopimelate decarboxylase	-1.57328	4.14525e-12
contig_1_652448-652924	unknown	uncharacterized protein	-1.57193	3.11429e-14
contig_1_101555-102112	-	CBS domain-containing protein	-1.567	4.67023e-09
contig_1_1363675-1364031	fwdB	formylmethanofuran dehydrogenase subunit B	-1.56638	2.55774e-12
contig_1_947194-947886	unknown	DUF169 domain-containing protein	-1.56623	0.000105641
contig_1_1206324-1206980	psmB	proteasome beta subunit	-1.56036	4.46303e-15
contig_1_322346-322564	RPL29	large subunit ribosomal protein L29	-1.54231	0.0176059
contig_1_266114-267604	rpoB2	DNA-directed RNA polymerase subunit B	-1.53592	8.9591e-10
contig_1_321709-322335	RPS3	small subunit ribosomal protein S3	-1.53416	0.00135752
contig_1_1254895-1256655	atpA	V/A-type H+/Na+-transporting ATPase	-1.53103	3.02602e-07
contig_1_1253454-1254848	atpB	V/A-type H+/Na+-transporting ATPase subunit B	-1.53048	0.000564795
contig_1_258516-259301	THI4	cysteine-dependent adenosine diphosphate thiazole synthase	-1.51837	1.51135e-10
contig_1_728313-730631	cdhA	acetyl-CoA decarbonylase/synthase complex subunit alpha	-1.51715	4.7336e-06
contig_1_644391-644660	unknown	uncharacterized protein	-1.51688	7.89998e-11
contig_1_883690-884190	leuD	3-isopropylmalate/(R)-2-methylmalate dehydratase small subunit	-1.5143	1.06435e-08
contig_1_323876-324274	RPL14	large subunit ribosomal protein L14	-1.50107	0.0285819
contig_1_409343-410245	porB	pyruvate ferredoxin oxidoreductase beta subunit	-1.49268	8.54972e-10
contig_1_1515377-1516387	ilvC	ketol-acid reductoisomerase	-1.47232	1.31212e-11
contig_1_320455-320724	EEF1B	elongation factor 1-beta	-1.47065	0.0339651
contig_1_879893-881386	guaB	IMP dehydrogenase	-1.46978	1.72195e-06
contig_1_322665-322973	EIF1	translation initiation factor 1	-1.46524	0.026518
contig_1_1198341-1199159	aroA	2-amino-3,7-dideoxy-D-threo-hept-6-ulosonate synthase	-1.45842	1.42293e-21
contig_1_324755-325489	RPS4e	small subunit ribosomal protein S4e	-1.45764	0.0217822
contig_1_323507-323854	RPS17	small subunit ribosomal protein S17	-1.44987	0.0458358
contig_1_1524884-1526158	leuC	3-isopropylmalate/(R)-2-methylmalate dehydratase large subunit	-1.44883	1.87927e-10
contig_1_1024949-1025740	mtrC	tetrahydromethanopterin S-methyltransferase subunit C	-1.44789	4.83799e-12
contig_1_595299-595403	unknown	uncharacterized protein	-1.44756	2.24059e-13
contig_1_654022-654396	-	winged helix-turn-helix transcriptional regulator	-1.44497	4.47266e-11
contig_1_328018-328467	RPL19e	large subunit ribosomal protein L19e	-1.44307	0.00391216
contig_1_811912-812163	RPL31e	large subunit ribosomal protein L31e	-1.43765	2.65394e-06
contig_1_1460288-1460611	cbiN	Co/Ni Transporter	-1.43552	1.36494e-20
contig_1_1107510-1108379	dapA	4-hydroxy-tetrahydrodipicolinate synthase	-1.43449	3.31283e-06
contig_1_709127-710347	cdhD	acetyl-CoA decarbonylase/synthase complex subunit delta	-1.42781	4.36e-11
contig_1_107608-108066	fwdH	4Fe-4S ferredoxin	-1.42663	1.26614e-06
contig_1_326730-327278	RPL6	large subunit ribosomal protein L6	-1.42282	0.0128124
contig_1_106529-107608	fwdF, fmdF	4Fe-4S ferredoxin	-1.41262	0.000102855
contig_1_1548679-1549425	sufC	Fe-S cluster assembly ATP-binding protein	-1.40139	6.47127e-09
contig_1_827598-828683	glmS	glucosamine-fructose-6-phosphate aminotransferase (isomerizing)	-1.40023	2.47525e-18
contig_1_1258898-1259566	atpK	V/A-type H+/Na+-transporting ATPase subunit K	-1.39187	3.14509e-13
contig_1_293047-293613	RPS7	small subunit ribosomal protein S7	-1.38617	6.9854e-06
contig_1_544186-544770	RPL15e	large subunit ribosomal protein L15e	-1.38338	0.015483
contig_1_293671-294114	RPS12	small subunit ribosomal protein S12	-1.37227	6.99029e-07
contig_1_1026508-1027410	mtrE	tetrahydromethanopterin S-methyltransferase subunit E	-1.36005	9.45421e-08
contig_1_1056168-1057418	dap	LL-diaminopimelate aminotransferase	-1.35738	1.55391e-07
contig_1_597353-597643	RPL37Ae	large subunit ribosomal protein L37Ae	-1.35295	0.000155569
contig_1_321127-321588	RPL22	large subunit ribosomal protein L22	-1.35065	0.0326566
contig_1_757888-758352	nikR	CopG family transcriptional regulator	-1.34839	3.16806e-07
contig_1_1108466-1108705	gatC	aspartyl-tRNA(Asn)/glutamyl-tRNA(Gln) amidotransferase subunit C	-1.34737	0.00964209
contig_1_1563436-1563789	unknown	uncharacterized protein	-1.34257	0.00242593
contig_1_298635-299681	asd	aspartate-semialdehyde dehydrogenase	-1.34185	1.94558e-08
contig_1_658609-658681	tRNAHis		-1.33949	1.20302e-29
contig_1_1247560-1248435	hdrB2	heterodisulfide reductase subunit B2	-1.33836	3.12874e-05
contig_1_1516501-1517010	ilvH, ilvN	acetolactate synthase I/III small subunit	-1.33672	6.20694e-08
contig_1_446362-448065	pycB	pyruvate carboxylase	-1.33551	1.97916e-07
contig_1_760740-761852	PRS2	AAA family ATPase	-1.33247	1.42473e-12
contig_1_330416-330847	RPL15	large subunit ribosomal protein L15	-1.33007	0.00214033
contig_1_698064-699254	unknown	uncharacterized protein	-1.32501	0.000305063
contig_1_1243635-1244345	mfnB	(5-formylfuran-3-yl)methyl phosphate synthase	-1.32445	2.12944e-16
contig_1_187298-187891	rpoD	RNA polymerase sigma factor RpoD	-1.32359	9.65262e-09
contig_1_1538410-1539309	hdrB2	heterodisulfide reductase subunit B2	-1.32224	0.00244966
contig_1_1430041-1430964	selD	selenide, water dikinase	-1.32105	1.17548e-05
contig_1_105728-106114	fwdD, fmdD	formylmethanofuran dehydrogenase subunit D	-1.30787	0.000342759
contig_1_700917-701777	mvhG	F420-non-reducing hydrogenase small subunit	-1.30635	2.64387e-05
contig_1_948292-949143	-	DsrE family protein	-1.30542	1.60679e-05
contig_1_1411315-1412562	ahcY	adenosylhomocysteinase	-1.30133	5.1664e-09
contig_1_1583453-1583908	slyD	FKBP-type peptidyl-prolyl cis-trans isomerase SlyD	-1.2926	0.0343826
contig_1_1424838-1425215	unknown	uncharacterized protein	-1.29182	8.39757e-32
contig_1_731730-734003	cdhC	acetyl-CoA decarbonylase/synthase complex subunit beta	-1.28835	0.000200061
contig_1_707578-709050	cdhE	acetyl-CoA decarbonylase/synthase complex subunit gamma	-1.27476	1.73526e-05
contig_1_620331-622403	zntA	Cd2+/Zn2+-exporting ATPase	-1.2734	3.4802e-07
contig_1_1690206-1692503	ppsA	pyruvate, water dikinase	-1.27317	6.09096e-09
contig_1_438347-439180	mtd	methylenetetrahydromethanopterin dehydrogenase	-1.25051	2.4537e-12
contig_1_1560716-1561441	-	ferredoxin	-1.24408	3.76602e-11
contig_1_147251-148300	HMGS	hydroxymethylglutaryl-CoA synthase	-1.23732	1.41411e-11
contig_1_1541728-1542414	ahpC	peroxiredoxin (alkyl hydroperoxide reductase subunit C)	-1.23484	0.00028951
contig_1_146026-147204	atoB	acetyl-CoA C-acetyltransferase	-1.23319	1.76958e-06
contig_1_831167-831259	unknown	uncharacterized protein	-1.22983	7.38205e-05
contig_1_1517109-1518881	ilvB, ilvG, ilvI	acetolactate synthase I/II/III large subunit	-1.22881	3.31034e-11
contig_1_1398573-1398944	cheY	chemotaxis protein CheY	-1.2278	7.491e-14
contig_1_1547958-1548545	dmrX	dihydromethanopterin reductase (acceptor)	-1.22736	3.56462e-06
contig_1_324342-324743	RPL24	large subunit ribosomal protein L24	-1.21791	0.00674276
contig_1_569516-570937	mvhA	F420-non-reducing hydrogenase large subunit	-1.21455	8.45548e-06
contig_1_413034-413375	unknown	uncharacterized protein	-1.20897	6.55636e-08
contig_1_570971-571870	mvhG	F420-non-reducing hydrogenase small subunit	-1.20628	8.99222e-07
contig_1_1693408-1694259	pstS	phosphate transport system substrate-binding protein	-1.19782	9.07658e-09
contig_1_94648-95547	opuC	osmoprotectant transport system substrate-binding protein	-1.19513	9.70065e-05
contig_1_488968-491220	mcp	methyl-accepting chemotaxis protein	-1.18681	0.000100223
contig_1_294126-294677	nusA	N utilization substance protein A	-1.18152	4.33799e-07
contig_1_1108693-1108863	-	DsrE family protein	-1.1813	6.62082e-05
contig_1_160000-160188	feoA	ferrous iron transport protein A	-1.17896	0.00443736
contig_1_828819-830351	mgsC	methylamine---glutamate N-methyltransferase subunit C	-1.17807	2.06035e-05
contig_1_568324-569514	unknown	uncharacterized protein	-1.17199	0.000363267
contig_1_1295151-1295450	-	NFYB/HAP3 family transcription factor	-1.17111	4.51306e-09
contig_1_799969-800898	-	putative transcriptional regulator	-1.15773	1.24588e-07
contig_1_440369-441514	-	2-hydroxyacyl-CoA dehydratase family protein	-1.1543	2.18227e-09
contig_1_412641-412955	unknown	uncharacterized protein	-1.15146	4.10243e-07
contig_1_1304463-1305473	hemE	uroporphyrinogen decarboxylase	-1.15053	1.52006e-08
contig_1_538132-538386	tusA	tRNA 2-thiouridine synthesizing protein A	-1.14903	2.78631e-09
contig_1_595660-596445	psmA	proteasome alpha subunit [	-1.14769	3.59429e-13
contig_1_1025777-1026484	mtrD	tetrahydromethanopterin S-methyltransferase subunit D	-1.14757	6.00038e-08
contig_1_286007-287092	purP	5-formaminoimidazole-4-carboxamide-1-(beta)-D-ribofuranosyl 5'-monophosphate synthetase	-1.13947	1.8117e-19
contig_1_411541-411798	porD	pyruvate ferredoxin oxidoreductase	-1.13388	2.57169e-07
contig_1_1143600-1143992	-	chloride channel protein, CIC family	-1.13164	6.8368e-12
contig_1_1408886-1409704	unknown	uncharacterized protein	-1.11984	2.30238e-06
contig_1_511180-511473	unknown	uncharacterized protein	-1.11878	7.31453e-16
contig_1_652930-653274	unknown	uncharacterized protein	-1.11345	4.70232e-06
contig_1_1256675-1256974	atpF	V/A-type H+/Na+-transporting ATPase subunit F	-1.11337	7.11257e-05
contig_1_1397458-1398504	cheF	taxis protein CheF	-1.10844	4.46643e-20
contig_1_963387-963674	mrp	ATP-binding protein involved in chromosome partitioning	-1.10458	2.52091e-11
contig_1_1245696-1246658	-	putative transcriptional regulator	-1.10438	5.93551e-09
contig_1_126687-127655	radA	DNA repair protein RadA	-1.104	1.42705e-24
contig_1_948046-948288	trxA	thioredoxin 1	-1.10013	8.54695e-06
contig_1_1143081-1143524	unknown	uncharacterized protein	-1.09987	9.24511e-18
contig_1_811123-811806	EIF6	translation initiation factor 6	-1.09635	2.44526e-08
contig_1_882393-883607	thrC	threonine synthase	-1.09309	2.48496e-08
contig_1_1262075-1262383	unknown	uncharacterized protein	-1.09138	0.000342175
contig_1_345913-346152	secE	protein transport protein SEC61 subunit gamma and related proteins	-1.08127	8.95865e-06
contig_1_671454-672107	flaB	archaeal flagellin FlaB	-1.06977	0.0386308
contig_1_444770-446296	pycA	pyruvate carboxylase subunit A	-1.06918	9.98416e-09
contig_1_1337586-1338029	EIF5A	translation initiation factor 5A	-1.05845	0.000118869
contig_1_372905-376036	ileS	isoleucyl-tRNA synthetase	-1.05789	1.43417e-05
contig_1_731112-731567	cooF	anaerobic carbon-monoxide dehydrogenase iron sulfur subunit	-1.0562	7.71785e-07
contig_1_1022865-1023089	-	tetrahydromethanopterin S-methyltransferase subunit G	-1.05277	7.28276e-07
contig_1_1320270-1321679	gatB	aspartyl-tRNA(Asn)/glutamyl-tRNA(Gln) amidotransferase subunit B	-1.05237	6.93796e-11
contig_1_714209-714394	RPS27e	small subunit ribosomal protein S27e	-1.05203	1.76547e-06
contig_1_1579067-1581142	lonB	ATP-dependent Lon protease	-1.05133	1.47632e-06
contig_1_1424118-1424825	unknown	uncharacterized protein	-1.04336	8.88655e-10
contig_1_972630-973016	unknown	uncharacterized protein	-1.04258	2.68361e-18
contig_1_532072-533724	ilvD	dihydroxy-acid dehydratase	-1.02972	2.6583e-08
contig_1_1560278-1560643	unknown	uncharacterized protein	-1.0275	9.80883e-15
contig_1_1076541-1077689	sat	sulfate adenylyltransferase	-1.0274	3.95176e-10
contig_1_1296948-1298762	carB	carbamoyl-phosphate synthase large subunit	-1.02314	2.5843e-08
contig_1_1193429-1193695	-	PRC-barrel domain family protein	-1.02307	4.10053e-06
contig_1_653387-653611	unknown	uncharacterized protein	-1.02246	0.00191521
contig_1_405916-407046	ftsZ	cell division protein FtsZ	-1.0211	4.81058e-06
contig_1_1192608-1193411	nadX	aspartate dehydrogenase	-1.01767	2.99447e-08
contig_1_909358-909951	-	tRNA methyltransferase	-1.01138	0.000253879
contig_1_198584-199120	korC	2-oxoglutarate ferredoxin oxidoreductase subunit gamma	-1.00834	9.63517e-10
contig_1_249050-249616	-	zinc ribbon domain-containing protein	-1.00485	1.338e-29
contig_1_1218844-1220205	-	iron complex transport system substrate-binding protein	-1.00275	1.47632e-06
contig_1_1077691-1078638	-	DHH family phosphoesterase	-1.00059	2.75888e-10
