## Supplementary Table 3 for "Transcriptomics sheds light on N_2_-fixation strategies employed by a thermophilic member of the *Methanococcales*"

### Sheet: Sheet1
Methanothermococcus thermolithotrophicus SN-1 (DSM 2095)				Methanosarcina mazei Gö1		Methanococcus maripaludis S2		Methanocaldococcus vulcanius M7 (DSM 12094)		Methanocaldococcus jannaschii JAL-1 (DSM 2661)
ID	WP numbers	nt	Closest structural homolog based on AF2 model	WP	% identity	WP	% identity	WP	% identity	WP	% identity
contig_1_1170618-1170935	WP_018153462.1	317	no homolog	no homolog		WP_011170726.1	56.19%	no homolog		no homolog
contig_1_1170954-1173218	WP_018153463.1	2264	no homolog	no homolog		WP_011170725.1	42.82%	no homolog		no homolog
contig_1_1173215-1175203	WP_211204476.1	1988	pT26-6p like (PDB 2WB7)	no homolog		WP_011170724.1	36.29%	no homolog		no homolog
contig_1_1175262-1175804	WP_018153465.1	542	no homolog	no homolog		WP_232500700.1	35.98%	no homolog		no homolog
contig_1_1175829-1176152	WP_018153466.1	323	no homolog	no homolog		WP_011170722.1	41.94%	no homolog		no homolog
contig_1_1176152-1176424	WP_018153467.1	272	no homolog	no homolog		WP_048064071.1	0	no homolog		no homolog
contig_1_1176429-1176563	N.A.	134	no homolog	no homolog		no homolog		no homolog		no homolog
contig_1_1176569-1177129	WP_018153469.1	560	no homolog	no homolog		WP_232500699.1	42.11%	no homolog		no homolog
contig_1_1177140-1177601	WP_018153470.1	461	no homolog	no homolog		WP_011170719.1	50.00%	no homolog		no homolog
ontig_1_1177614-1178228	WP_018153471.1	614	Synaptonemal complex protein 3 (PDB 4CPC)	no homolog		WP_232500698.1	53.33%	no homolog		no homolog
contig_1_1178366-1179757	WP_018153472.1	1391	Genome packaging NTPase B204 (PDB 4KFT)	no homolog		WP_048064070.1	51.45%	no homolog		no homolog
contig_1_1179766-1180509	WP_018153473.1	743	no homolog	no homolog		WP_011170716.1	37.82%	no homolog		no homolog
contig_1_1180502-1180966	WP_018153474.1	464	no homolog	no homolog		WP_011170715.1	0	no homolog		no homolog
contig_1_1180976-1181443	WP_018153475.1	467	no homolog	no homolog		no homolog		no homolog		no homolog
contig_1_1181468-1181734	WP_018153476.1	266	no homolog	no homolog		no homolog		no homolog		no homolog
contig_1_1181897-1182451	WP_018153477.1	554	no homolog	no homolog		no homolog		no homolog		WP_010870275.1	40.91%
contig_1_1182448-1182960	WP_018153478.1	512	Conserved stretch with Hin recombinase (PDB 1HCR)	no homolog		WP_011170398.1	30.99%	no homolog		WP_010870274.0	44.24%
contig_1_1182995-1183378	WP_018153479.1	383	no homolog	no homolog		no homolog		no homolog		no homolog
contig_1_1183749-1184255	WP_018153481.1	506	Putative ESAT-6 like protein (PDB 3OGI)	no homolog		no homolog		no homolog		no homolog
contig_1_1184287-1184664	WP_018153482.1	377	Transcriptional regulator homolog (PDB 1UB9)	no homolog		WP_011170696.1	0.413	no homolog		WP_010870458.1	0.3956
contig_1_1184844-1185014	WP_018153483.1	170	no homolog	no homolog		no homolog		no homolog		WP_010869861.1	0.5
contig_1_1185019-1185252	WP_018153484.1	233	no homolog	no homolog		no homolog		no homolog		WP_244409444.1	0.3261
contig_1_1185271-1185606	WP_018153485.1	335	no homolog	no homolog		no homolog		no homolog		no homolog
contig_1_1185618-1185902	WP_018153486.1	284	Knot fold protein (PDB 2EFV)	no homolog		WP_011170688.1	0.4085	WP_015732682.1	0.4394	WP_064496474.1	0.4394
contig_1_1185862-1186827	WP_018153487.1	965	Site specific recombinase IntL4 (PDB 2A3V)	no homolog		WP_011170416.1	0.5246	WP_015732683.1	0.5743	WP_010869866.1	0.5585
contig_1_1186849-1189191	WP_018153488.1	2342	no homolog	no homolog		no homolog		no homolog		no homolog
contig_1_1189862-1190368	WP_018153489.1	506	no homolog	WP_011034590.1	0.4	no homolog		no homolog		no homolog
contig_1_1190377-1191147	WP_018153490.1	770	no homolog	WP_011033741.1	0.308	no homolog		no homolog		no homolog
	N.A. = WP number not assigned		Used Structure search PHENIX tool with threshold of score > 0.12
	Sequence provided below instead		In red, found with Blastp with PDB
ID	Sequence
contig_1_1176429-1176563	MARTVAKIKKQKGKFYYVDKNGNVVEADRSEMVKRKKSKSKRKR*
