## Supplementary Table 4 for "Transcriptomics sheds light on N_2_-fixation strategies employed by a thermophilic member of the *Methanococcales*"

### Sheet: Sheet1
Methanothermococcus thermolithotrophicus SN-1 (DSM 2095)				Methanosarcina mazei Gö1		Methanococcus maripaludis S2		Methanocaldococcus vulcanius M7 (DSM 12094)		Methanocaldococcus jannaschii JAL-1 (DSM 2661)
ID	WP numbers	nt	Structural homolog	WP	% identity	WP	% identity	WP	% identity	WP	% identity
contig_1_643712-643879	WP_018153321.1	167	no homolog	no homolog		no homolog		no homolog		no homolog
contig_1_643919-644152	WP_018153322.1	233	no homolog	no homolog		no homolog		no homolog		no homolog
contig_1_644157-644402	N.A.	245	no homolog	no homolog		no homolog		no homolog		no homolog
contig_1_644391-644660	WP_018153324.1	269	no homolog	no homolog		no homolog		WP_015733104.1	0.5067	no homolog
contig_1_644650-645090	WP_018153325.1	440	no homolog	no homolog		no homolog		WP_015733122.1	0.3525	no homolog
contig_1_645170-645649	WP_018153327.1	479	no homolog	no homolog		no homolog		WP_015733121.1	0.6364	no homolog
contig_1_645654-647666	WP_026182884.1	2012	no homolog	no homolog		no homolog		WP_048196826.1	0.4068	no homolog
contig_1_647674-647979	WP_018153286.1	305	no homolog	no homolog		no homolog		no homolog		no homolog
contig_1_647972-648316	WP_018153285.1	344	no homolog	no homolog		no homolog		WP_015733119.1	0.422	no homolog
contig_1_648288-648431	N.A.	143	no homolog	no homolog		no homolog		no homolog		no homolog
contig_1_648433-649257	WP_018153284.1	824	no homolog	no homolog		no homolog		no homolog		WP_244409454.1	0.3425
contig_1_649262-649489	WP_018153283.1	227	no homolog	no homolog		no homolog		no homolog		no homolog
contig_1_649498-650352	WP_018153282.1	854	no homolog	no homolog		no homolog		WP_015733112.1	0.3958	no homolog
contig_1_650363-650485	N.A.	122	no homolog	no homolog		no homolog		no homolog		no homolog
contig_1_650580-650798	WP_018153280.1	218	no homolog	no homolog		no homolog		0.6716	WP_015733110.1	no homolog
contig_1_651016-651600	WP_018153279.1	584	no homolog	no homolog		no homolog		no homolog		no homolog
contig_1_651602-651844	WP_018153278.1	242	no homolog	no homolog		no homolog		no homolog		no homolog
contig_1_651849-652448	WP_018153277.1	599	no homolog	no homolog		no homolog		no homolog		no homolog
contig_1_652448-652924	WP_018153276.1	476	no homolog	no homolog		no homolog		no homolog		no homolog
contig_1_652930-653274	WP_018153275.1	344	no homolog	no homolog		no homolog		no homolog		no homolog
contig_1_653387-653611	WP_018153274.1	224	no homolog	no homolog		no homolog		no homolog		no homolog
contig_1_654022-654396	WP_018153273.1	374	Transcriptional regulator MarR (PDB 3CJN)	no homolog		WP_011170409.1	0.3333	no homolog		no homolog
						WP_232500689.1	0.3478
contig_1_654555-654851	WP_018153272.1	296	no homolog	no homolog		no homolog		no homolog		WP_010869861.1	0.6111
contig_1_654853-657021	WP_018153271.1	2168	Mini chromosome maintenance protein (PDB 4FDG)	WP_011033771.1	0.2916	WP_011170692.1	38.40%	WP_211204351.1	0.4009	WP_010869862.1	0.433
						WP_011169974.1	0.3838	WP_015732841.1	0.3782	WP_064496845.1	0.3959
						WP_011170968.1	0.3706	WP_012819845.1	0.2947	WP_010870475.1	0.3612
						WP_011170414.1	0.3678			WP_244409565.1	0.2902
contig_1_657218-657550	WP_018153269.1	332	no homolog	no homolog		WP_048064092.1	0.4306	no homolog
contig_1_657504-658529	WP_040682730.1	1025	Tyrosine recombinase XerA (PDB 5HXY)	no homolog		WP_011170416.1	0.4492	WP_015732683.1	0.513	WP_010869866.1	0.4901
						WP_011170687.1	0.4332
	N.A. = WP number not assigned
	Sequence provided below instead		Only based on BlastP PDB
ID	Sequence
contig_1_644157-644402	MNSSGDNISGGDIFSLFLNSDIINLLFFSFLKSVLLNVIKYWQPNFDDSYTTFMSDCFKW LKVEGSFKLFALLYIVILLDQ*
contig_1_648288-648431	MYILTGNMEETTTERLIIEKQQYKIYFVIIIIILLVLCYGVYKRSNN*
contig_1_650363-650485	MTIMGVDVKKAVVSAIIFWIVIVALSSAVKAILPGDQDLM*
