## Supplementary Table 5 for "Transcriptomics sheds light on N_2_-fixation strategies employed by a thermophilic member of the *Methanococcales*"

### Sheet: Sheet1
Accession numbers for amino acid sequences
Taxon	NifH	NifD	NifK
Azotobacter vinelandii 567 Anf	WP_012703362.1	WP_012703361.1	WP_012703359.1
Azotobacter vinelandii 567 Nif	WP_012698831.1	WP_012698832.1	WP_012698833.1
Azotobacter vinelandii 567 Vnf	WP_012698955.1	WP_012698950.1	WP_012698948.1
Methanosarcina barkerii 227 Vnf	WP_048118434.1	WP_048118422.1	WP_230629205.1
Azotobacter beijernckii A17 Vnf	SFL38748.1	SFL38789.1	SFL38843.1
Azotobacter beijernckii A17 Nif	SFK71448.1	SFK71428.1	SFK71408.1
Methanosarcina barkerii 227 Nif	WP_048121466.1	WP_048121472.1	WP_048121474.1
Methanosarcina mazei Gö1	WP_011032670.1	WP_011032673.1	WP_011032674.1
Methanoregula boneii 6A8	WP_012106688.1	WP_012106691.1	WP_012106692.1
Methanosphaerula palustris E1-9c	WP_012617253.1	WP_012617250.1	WP_012617249.1
Methanofollis liminatans 4140 type strain	WP_004037780.1	WP_004037777.1	WP_004037776.1
Methanolacinia petrolearia SEBR 4847	WP_013328220.1	WP_013328217.1	WP_013328216.1
Methanolacinia paynteri G-2000	WP_013328220.1	WP_048152033.1	WP_048152030.1
Methanospirillum stamsii Pt1	WP_109942292.1	WP_109942295.1	WP_109942296.1
Methanospirillum lacunae Ki8-1	WP_109967450.1	WP_245926442.1	WP_245926443.1
Methanothermococcus okinawensis IH1	WP_013867273.1	WP_013867270.1	WP_013867269.1
Methanococcus aeolicus Nankai-3	WP_011974142.1	WP_011974139.1	WP_011974138.1
Methanothermococcus thermolithotrophicus SN-1	WP_018154785.1	WP_018154782.1	WP_018154781.1
Methanocaldococcus vulcanius M7	WP_015733159.1	WP_015733162.1	WP_015733163.1
Methanocaldococcus infernus ME	WP_013099459.1	WP_013099456.1	WP_013099455.1
Methanotorris igneus Kol 5	WP_013799857.1	WP_013799860.1	WP_013799861.1
Methanotorris formicus Mc-S-70	WP_007044848.1	WP_007044851.1	WP_007044852.1
Methanothermobacterium marburgensis Marburg	WP_013294983.1	WP_013294986.1	WP_013294987.1
Methanothermobacter thermautotrophicus Delta H	WP_048061088.1	WP_010877172.1	WP_010877173.1
Methanobacterium congolense Buetzberg	WP_071907546.1	WP_071907543.1	WP_231916352.1
Methanococcus maripaludis S2	WP_011976508.1	WP_011976509.1	WP_011976505.1
Methanococcus vannielii SB	WP_011971880.1	WP_011971879.1	WP_011971883.1
Methanobacterium subterraneum MO-MB1	WP_100905071.1	WP_100905074.1	WP_100905075.1
Methanobacterium formicicum PP1	WP_004029680.1	WP_004029677.1	WP_004029676.1
Methanobrevibacter arboriphilus DH1	WP_080459314.1	WP_080459312.1	WP_080459311.1
Methanobrevibacter curvatus RFM-2	WP_067088907.1	WP_067088899.1	WP_067088896.1
Methanobrevibacter filiformis RFM-3	WP_066971024.1	WP_084266260.1	WP_066971018.1
Methanobrevibacter cuticularis RFM-1	WP_067259993.1	WP_067259996.1	WP_067259997.1
Methanobacterium paludis SWAN1	WP_013826522.1	WP_013826519.1	WP_013826518.1
Methanobacterium sp. MB1	CDG64249.1	CDG64246.1	CDG64245.1
Chlorobium limicola 6330	WP_012467084.1	WP_012467085.1	WP_012467086.1
